# Independent and sensitive gait parameters for objective evaluation in knee and hip osteoarthritis using wearable sensors

**DOI:** 10.1101/2020.02.20.957506

**Authors:** R.J. Boekesteijn, J.M.H. Smolders, V.J.J.F. Busch, A.C.H. Geurts, K. Smulders

**Author notes:** Address correspondence and reprint requests to: R.J. Boekesteijn, Department of Research, Sint Maartenskliniek, Hengstdal 3, 6574 NA Ubbergen, The Netherlands. Email-addresses (J.M.H. Smolders), (V.J.J.F. Busch), (A.C.H. Geurts), (K. Smulders).

## Abstract

**Objective:** To identify non-redundant gait parameters sensitive to end-stage knee and hip osteoarthritis (OA), with a specific focus on turning, dual task performance, and upper body motion in addition to straight-ahead gait.

**Design:** Gait was compared between individuals with unilateral, end-stage knee (n=25) or hip OA (n=26) scheduled for joint replacement, and healthy controls (n=27). For 2 minutes, subjects walked back-and-forth along a 6 meter trajectory making 180° turns, with and without a secondary cognitive task. Gait parameters were collected using 4 inertial measurement units on the feet and trunk. The dataset was reduced using factor analysis. One gait parameter from each factor was selected based on factor loading and effect size of the comparison between OA groups and healthy controls.

**Results:** Four independent domains of gait were obtained: speed-spatial, speed-temporal, dual task cost, and upper body motion. Turning parameters did not constitute a separate domain. From these domains, stride length (speed-spatial) and cadence (speed-temporal) had the strongest factor loadings and effect sizes for both knee and hip OA, and lumbar sagittal range of motion (upper body motion) for hip OA only.

**Conclusions:** Stride length, cadence, and lumbar sagittal range of motion were non-redundant and sensitive parameters, representing gait adaptations in individuals with knee or hip OA. Turning or dual task parameters had no additional value for evaluating gait in knee and hip OA. These findings hold promise for the objective evaluation of gait in the clinic. Future steps should include testing of responsiveness to interventions aiming to improve mobility.
