## Supplementary material for "Independent and sensitive gait parameters for objective evaluation in knee and hip osteoarthritis using wearable sensors": Data supplement

### Sheet: baseline dataset
Subject ID	Study Group (1 = hip OA, 2 = knee OA, 3 = controls)	Cadence (steps/min)	Elevation at Midswing (cm)	Lateral Step Variability (cm)	Circumduction (cm)	Foot Strike Angle (deg)	Toe Off Angle (deg)	Stance Duration (%)	Toe Out Angle (deg)	Stride time CV (%)	Gait Speed (m/s)	Step Duration Asymmetry (%)	Stride Length (m)	Lumbar Coronal RoM (deg)	Lumbar Sagittal RoM (deg)	Lumbar Transverse RoM (deg)	Trunk Coronal RoM (deg)	Trunk Sagittal RoM (deg)	Trunk Transverse RoM (deg)	Turn Duration (s)	Turns - Peak velocity (deg/s)	DTC Cadence (%)	DTC Stride time CV (%)	DTC Gait Speed (%)	DTC Stride Length (%)	DTC Turn Duration (%)
833_001	1	103.16	0.5	4.88	3.84	23.46	33.01	57.1	5.15	3.44828	1.095	6.31	1.275	5.08	7.03	7.93	6.76	5.55	15.39	2.19	184.42	-19.9399	262.5	-35.1598	-18.8235	12.7854
833_005	1	95.98	1.68	2.74	1.45	21.96	37.58	59.6	12.6	3.2	0.86	1.45	1.07	4.22	7.36	7.33	8.25	4.78	7.86	2.67	176.52	-5.42821	41.5094	-8.13953	-2.80374	-12.7341
833_014	1	102.48	1.36	4.23	2.64	25.28	28.44	60.18	5.33	2.12766	0.965	5.51	1.13	5.54	8.43	13.28	9.18	7.17	4.39	2.13	191.63	-3.16159	74.0741	5.18135	8.40708	2.34742
833_017	1	118	1.02	3.65	3.07	14.78	27.57	55.6	1.59	1.47059	0.955	2.41	0.97	2.85	7.63	10.96	5.14	4.4	5.02	2.15	193.63	3.24576	71.7172	4.71204	1.03093	-7.90698
833_025	1	108.1	1.65	3.93	2.82	24.33	29.99	59.22	-1.35	2.7027	1.07	7.85	1.185	3.76	4.23	15.04	7.27	4.78	6.05	2.36	163.79	-10.5828	122	-16.3551	-6.32911	-13.5593
833_027	1	104.27	0.63	6.48	0.44	21.11	30.34	60.57	15.64	2.17391	0.985	8.35	1.13	3.24	8.83	11.84	10.72	6.31	6.22	2.13	208.08	-48.1251	317.234	-59.3909	-22.1239	3.75587
833_028	1	114.43	2.23	2.68	2.75	15.08	33.72	56.49	7.31	2.40385	1.255	7.98	1.3	5.83	7.31	14.01	4.61	4.29	6.12	2.38	157.13	-3.57424	52.6606	-6.77291	-2.30769	2.94118
833_040	1	90.12	1.35	2.74	3.22	26.13	30.61	61.41	3.89	3.00752	0.735	3.8	0.98	4.28	6.27	9.14	4.83	4.98	6.76	2.58	131.9	-10.7745	22.7349	-12.2449	-2.04082	24.031
833_045	1	90.55	2.8	5.15	1.95	18.79	25.82	63.46	17.19	3.00752	0.755	4.09	0.995	6.72	8.6	10.7	12.07	6.94	6.04	3.25	103.29	-27.6643	-36.5804	-38.4106	-14.5729	19.3846
833_047	1	110.99	3.33	3.19	5.23	17.12	37.17	59.2	-3.72	1.85185	1.07	7.34	1.16	4.19	8.86	7.94	8.4	6.3	4.34	2.51	184.89	-3.22552	92.8571	-14.0187	-11.6379	-17.5299
833_055	1	110.44	1.35	2.28	0.88	27.39	34.33	58.1	-0.39	1.83486	1.1	1.17	1.195	7.98	8.63	15.27	9.58	4.37	7.71	1.92	228.96	-19.3227	573.818	-25.4545	-5.43933	-4.6875
833_056	1	108.02	3.09	2.21	1.41	9.38	22.05	58.51	9.66	3.58744	0.73	7.45	0.81	5.52	4.87	8.23	8.04	6.47	8.93	2.76	117.69	-10.7388	145.3	-23.9726	-14.8148	0.362319
833_057	1	104.37	2.11	3.53	2.76	33.55	38.03	59.92	12.74	2.5974	1.195	2.59	1.375	8.49	17.44	6.96	12.02	5.61	14.22	2.17	229.04	-1.47552	-17.735	-10.4603	-9.09091	-16.5899
833_058	1	110.71	1.33	3.43	0.69	21.98	31.52	57.09	7.2	2.75229	1.075	2.41	1.17	2.43	5.04	9.57	7.03	6.69	5.4	2.6	176.54	-2.78204	236.123	-3.25581	0	-1.92308
833_059	1	111.79	2.12	3.23	2.8	23.11	33.24	60.45	5.93	1.86047	1.035	2.9	1.115	9.3	8.01	11.22	6.38	3.46	7.87	2.52	162.49	-6.24385	17.3581	-6.28019	-0.896861	-1.98413
833_060	1	106.46	2.06	4.02	3.15	29.51	40.15	58.49	13.45	1.33333	1.235	0.37	1.385	4.21	9.63	15.32	7.2	3.81	5.82	2.14	210.24	2.53616	70.4545	5.66802	3.2491	3.27103
833_064	1	101.6	1.07	2.65	2.83	24.8	28.07	61.85	6.34	1.69492	0.96	5.59	1.14	5.41	8.16	6.5	6.37	3.77	10.53	2.62	184.82	-12.3425	185.13	-13.5417	-3.07018	0.381679
833_065	1	106.32	2.29	3.58	3.25	26.1	39.04	60.57	12.42	0.881057	1.095	4.38	1.24	7.19	6.78	13.62	5.32	4.75	4.83	2.39	180.58	-3.05681	288.034	-7.76256	-4.83871	-1.67364
833_066	1	94.09	1.44	3.5	2.34	24.6	25.15	60.56	16.34	2.75591	0.89	5.43	1.13	5.77	7.6	8.21	8.81	5.67	7.62	2.4	148.35	-3.24158	174.892	-10.6742	-7.52212	4.16667
833_071	1	104.47	1.49	5.05	3.02	15.78	37.64	61.92	15.65	2.5974	1.045	1.79	1.205	6.5	6.65	8.45	8.76	5.91	7.59	2.48	168.03	-4.39361	-19.7917	-9.56938	-5.39419	-9.67742
833_075	1	101.79	1.49	4.08	5.51	27.33	30.21	61.38	8.95	0.847458	1.11	4.66	1.305	3.11	7.16	15.2	10.75	6.95	5.32	2.28	186.15	-7.68248	360.938	-11.7117	-4.21456	0.877193
833_084	1	92.37	0.71	2.57	2.35	13.74	31.7	62.34	6.84	3.07692	0.61	12.87	0.79	5.76	12.07	19.73	12.52	10.17	6.93	2.7	142.39	-0.573779	-0.763359	4.09836	5.06329	-22.2222
833_085	1	110.44	1.05	2.99	3.65	24.61	30.66	61.09	9.66	3.22581	0.935	1.15	1.005	3.93	7.92	13.16	10.5	3.29	4.64	2.1	184.37	-4.54545	-4.82456	-6.95187	-1.99005	-4.28571
833_088	1	95.21	0.76	2.65	3.25	19.32	27.81	64.66	6.3	3.1746	0.76	0.76	0.955	4.86	6.05	10.42	7.44	6.61	9.88	2.48	140.58	-9.09568	70.5776	-24.3421	-16.2304	6.04839
833_096	1	107.29	1.66	2.72	1.98	19.37	38.6	61.16	7.68	1.79372	1.05	3.91	1.165	6.73	10.02	8.46	6.57	6.84	4.91	2.18	179.71	1.19303	51.3575	-20.9524	-21.4592	-3.66972
833_097	1	86.44	1.21	3.45	4.09	19.38	32.49	60.26	20.54	3.23741	0.76	3.84	1.05	3.92	7.36	6.73	3.8	5.15	3.49	2.63	140.55	-42.087	193.288	-44.7368	-2.85714	-13.6882
833_008	2	103.58	1.84	5.72	3.4	19.83	31.15	58.61	-8.89	0.862069	1.145	1.58	1.32	6.41	4.17	14.09	7.73	5.46	7.15	1.96	225.51	3.77486	107.143	-6.9869	-10.6061	19.898
833_009	2	98.93	1	2.35	1.32	14.48	32.01	59.96	24.17	3.7037	0.805	1.31	0.97	5.04	3.67	6.88	5.67	4.9	8.61	2.62	155.85	-10.3609	138.235	-10.559	0	-4.96183
833_010	2	94.5	2.99	3.37	4.7	21.26	39.14	62.13	15.3	1.9685	0.995	3.86	1.26	13.16	6.08	8.92	5.72	4.39	4.94	2.45	147.14	-2.74074	75.8462	-3.01508	-0.793651	-11.0204
833_011	2	120.24	1.22	4.47	2.73	20.83	39.9	59.95	12.63	1	1.09	5.4	1.085	5.38	7.68	7.61	12.08	5.74	10.58	2.06	216.06	-6.65336	504.651	-11.4679	-5.06912	8.73786
833_051	2	100.66	1.36	6.55	4.32	19.72	32.84	60.01	1.41	3.34728	1.02	4.19	1.22	7.52	4.99	8.6	11.24	7.06	16.7	2.39	179.59	6.19909	-7.05556	5.39216	-0.819672	-12.5523
833_052	2	103.16	1.91	4.13	4.17	9	28.9	56.35	5.54	2.14592	0.845	5.14	0.985	9.32	6.13	4.22	9.41	5.95	7.24	2.43	150.53	-3.0632	16.0166	-7.10059	-4.06091	2.46914
833_053	2	93.94	2.39	3.62	2.63	23.4	32.99	59.51	12.77	3.51562	0.94	5.88	1.205	6.08	4.83	4.35	5.88	4.7	7.96	2.33	174.56	-2.25676	-24.0034	-7.44681	-5.80913	-8.15451
833_054	2	92.88	2.54	5.73	2.79	15	32.2	60.23	18	3.10078	0.75	2.39	0.97	8.54	6.14	6.94	6.34	7.23	12.43	2.6	151.73	-6.19078	39.7112	-9.33333	-3.60825	-7.30769
833_061	2	104.95	0.53	2.99	3.09	12.29	28.47	61.34	0.44	2.63158	0.88	0.97	1.005	5.59	2.94	7.36	5.29	4.86	7.01	1.83	225.58	-24.9071	235.294	-30.1136	-7.46269	0
833_062	2	107.38	0.61	6.22	2.44	14.51	31.77	61.68	27.49	2.24215	0.91	0.58	1.015	6.73	4.99	6.24	6.44	4.07	9.41	3.5	104.07	-8.08344	46.8313	-12.6374	-5.41872	0.857143
833_067	2	93.62	2.59	3.49	5.45	25.93	30.95	62.54	0.92	1.55039	0.93	0.73	1.2	7.37	6.48	3.72	10.3	4.83	11.37	2.4	169.49	-15.4347	261.881	-21.5054	-8.75	7.91667
833_073	2	108.55	1.77	3.19	3.1	18.77	35.43	59.89	2.58	1.80995	1.045	2.2	1.155	5.07	3.83	5.55	8.81	3.51	11.1	2.37	132.6	0.561953	0.913242	-1.43541	-2.1645	5.06329
833_074	2	110.49	3.24	2.68	4.87	18.33	38.17	60.48	13.15	1.38249	1.275	2.19	1.385	8.36	4.5	11.05	7.09	5.51	10.54	2.19	169.78	-5.46656	57.2464	-6.66667	-1.44404	0
833_078	2	99.6	1.17	6.4	4.57	27.69	30.91	62.48	4	2.06612	0.935	5.34	1.13	5.84	12.06	8.41	7.4	13.23	11.05	2.82	132.2	-4.51807	33.913	-8.02139	-3.53982	1.77305
833_079	2	92.98	2.33	3.21	4.05	19.08	31.64	59.46	-1.69	1.55039	0.835	3.6	1.08	2.66	9.16	9.05	10.97	8.47	6.71	2.77	130.62	-13.7987	136.5	-19.1617	-6.94444	1.08303
833_081	2	110.56	2.79	2.65	4.05	25.96	41.66	58.25	3.41	2.28311	1.215	3.58	1.33	10.95	6.15	9.92	6.34	6.97	6.96	2.03	211.88	-3.51845	55.0442	-4.93827	-1.8797	7.88177
833_091	2	97.77	0.64	2.68	2.74	23.17	33.39	62.56	17.1	2.43902	0.95	1.73	1.165	10.64	6.57	7.74	7.71	3.06	11.75	2.46	157.76	-40.1146	429.343	-38.4211	6.00858	24.7967
833_092	2	111.35	1.58	2.57	3.87	17.58	38.89	60.45	1.15	3.24074	1.075	1.13	1.155	5.16	5.86	5.45	6.31	4.76	9.24	2.12	166.22	1.76022	-12.6685	1.86047	0	-7.07547
833_099	2	100.58	1.95	2.91	2.25	3.28	29.43	62.44	6.96	2.52101	0.605	0.11	0.72	5.03	7.3	7.26	7.15	5.8	11.95	2.65	142.48	-4.85186	89.6414	-13.2231	-9.72222	6.41509
833_100	2	105.45	0.76	3.76	3.78	22.64	37.4	60.43	7.73	2.63158	1.19	5.54	1.36	8.11	5.8	6.72	4.63	5.64	4.74	2.24	180.12	-9.54955	185.375	-17.2269	-8.08824	-23.2143
833_101	2	88.89	2.3	3.89	2.1	12.36	29.72	60.9	14.58	3.7037	0.78	3.91	1.055	5.86	4.88	8.66	8.94	3.92	9.34	3	142.71	-13.8261	37.5796	-27.5641	-16.5877	-17
833_102	2	115.39	1.69	3.43	2.92	26.18	38.83	59.29	7.5	1.44231	1.285	9.86	1.325	5.4	5.07	7.28	9.94	4.7	13.71	2.12	170.19	-6.75102	86.5471	-12.8405	-5.66038	4.24528
833_103	2	102.98	0.43	3.07	2.01	24.32	30.33	56.51	2.68	2.5641	1.035	5.21	1.21	11.48	5.09	12.74	11.2	7.45	7.33	2.75	125.42	-2.09749	-2.09205	2.41546	4.54545	-20.7273
833_105	2	104.39	2.33	3.63	3.83	25.2	39.69	60.22	13.97	0.873362	1.26	2.35	1.435	6.37	7.94	5.34	7.37	5.89	6.49	2.25	156.12	1.29323	51.3216	0.396825	-0.348432	-6.22222
833_106	2	96.97	0.84	3	0	18.8	25.79	63.65	-14.84	3.62903	0.8	7.73	0.99	3.83	4.57	8.51	4.58	4.87	11.39	2.34	169.88	-6.87842	3.59231	-14.375	-8.58586	-21.3675
833_901	3	117.16	1.31	3.82	2.72	34.55	39.155	58.24	5.615	0.97561	1.64	4.41	1.685	6.63	7.9	17.65	7.49	6.53	5.18	1.47	323.46	-1.02424	-0.966184	-2.7439	-2.07715	12.2449
833_902	3	112.675	1.51	3.685	4.57	23.895	33.01	60.725	9.045	0.938967	1.235	0.11	1.32	7.34	5.44	8.71	9.81	5.98	10.22	1.81	200.45	-6.38562	86.8421	-17.8138	-12.8788	12.7072
833_903	3	106.325	1.66	3.495	2.82	26.91	33.68	59.82	1.365	1.77778	1.24	0.6	1.39	4.07	5.58	6.21	8.12	5.02	5.82	2.25	159.13	-2.68987	-3.01724	-6.85484	-3.23741	1.33333
833_904	3	116.79	1.19	2.67	3.975	23.755	38.55	60.465	6.775	0.970874	1.255	3.22	1.285	8.45	5.06	4.66	4.73	4.36	8.11	2.27	146.95	-8.01438	175.893	-13.1474	-5.44747	0.881057
833_905	3	132.31	0.855	3.3	3.21	21.89	39.565	58.28	12.54	2.74725	1.265	1.12	1.145	8.61	6.62	8.57	5.05	4.03	10.18	1.69	249.56	-3.35953	54.8936	-6.71937	-3.05677	14.2012
833_906	3	116.655	1.355	3.67	3.7	27.165	40.68	60.15	5.83	1.94175	1.175	6.67	1.21	10.78	3.89	12.32	9.01	6.11	9.24	1.86	204.53	-6.77639	39.819	-15.3191	-9.50413	10.2151
833_907	3	115.57	0.815	3.67	3.935	21.645	36.875	60.145	7.97	1.92308	1.23	2.59	1.275	5.52	6.27	9.06	8.36	5.71	10.09	1.7	217.02	-6.5761	40.5405	-5.69106	0.784314	8.23529
833_908	3	108.11	3.125	6.08	5.12	26.62	37.08	59.105	10.49	1.8018	1.195	3.32	1.33	8.66	7.99	12.34	7.23	5.51	9.63	2.82	132.14	-6.09564	64.6186	-10.0418	-4.51128	-7.80142
833_909	3	114.445	1.135	5.49	2.1	25.785	31.91	58.46	15.82	0.952381	1.35	3.31	1.41	8.14	4.58	15.22	8.13	4.74	5.23	2.43	201.8	-4.47813	-4.54545	-8.88889	-4.60993	-11.5226
833_910	3	104.125	1.25	3.785	6.535	21.56	36.825	58.795	8.4	2.1645	1.055	3.53	1.215	9.39	4.95	7.55	7.85	4.97	12.41	2.16	174.91	-12.7779	74.3396	-19.9052	-7.81893	8.7963
833_911	3	105.845	0.96	2.51	1.99	22.185	36.025	60.51	15.275	1.76991	1.135	0.42	1.295	6.39	5.09	4.44	7.3	4.79	5.19	2.17	196.96	-6.64651	86.0082	-9.2511	-3.0888	-1.38249
833_912	3	122.995	1.48	5.51	4.035	31.42	37.2	58.425	10.935	1.53846	1.56	1.04	1.52	6.21	7.32	4.72	5.15	6.45	9.75	1.57	267.21	-2.77247	30	-4.80769	-1.97368	16.5605
833_913	3	121.995	1.305	4.445	5.065	20.91	38.455	60.55	16.43	2.03046	1.26	4.06	1.245	8.47	5.85	9.31	6.81	4.69	6.48	1.75	227.87	-2.87717	-2.47525	-7.14286	-5.22088	18.8571
833_914	3	109.01	2.94	3.65	5.605	27.345	40.07	59.35	12.73	1.81818	1.255	3.75	1.38	5.98	4.92	6.76	6.2	3.71	14.17	2.14	189.05	-8.42583	36.9295	-20.7171	-13.4058	7.00935
833_915	3	92.82	1.885	2.33	4.37	30.805	38.325	61.08	6.19	1.5444	1.085	7.17	1.4	10.24	4.48	9.9	4.51	4.4	10.34	2.37	167.81	-10.6874	123.276	-19.3548	-9.64286	5.48523
833_916	3	115.22	1.61	3.315	2.385	24.915	36.64	58.565	10.78	1.92308	1.245	0.18	1.29	5.18	4.68	5.24	2.49	3.78	6.29	1.79	228.52	-15.3576	89.4737	-22.0884	-7.75194	8.37989
833_917	3	111.085	0.62	3.055	3.21	12.88	35.4	61.26	14.06	1.85185	0.985	0.64	1.055	4.27	2.73	4.94	4.93	3.55	7.73	2	170.33	-6.53103	39.6552	-7.61421	0	14.5
833_918	3	121.605	1.225	4.885	3.52	25.715	36.85	59.135	3.35	2.0202	1.44	6.16	1.42	10.12	3.79	8.96	5.24	5.91	8.97	1.68	215.43	-8.33436	129.167	-16.3194	-8.80282	17.8571
833_919	3	133.545	0.875	4.54	3.23	10.55	40.85	57.49	12.945	2.22222	1.28	2.81	1.145	7.95	3.83	7.65	7.04	4.3	8.35	2.44	163	-0.0524168	25	-1.5625	-2.18341	8.19672
833_920	3	106.105	1.44	3.155	3.995	16.815	37.665	60.015	13.695	1.76991	1.025	1.59	1.155	6.78	2.93	8.89	2.96	4.06	11.69	2.4	160.24	-5.81971	-5.83333	-10.2439	-4.329	8.33333
833_921	3	114.18	1.61	4.02	3.24	20.94	39.255	59.715	4.485	2.85714	1.18	0.38	1.245	7.34	5.43	7.08	7.83	5.06	11.66	1.69	231.9	-9.4281	5.15021	-11.8644	-2.81124	-5.91716
833_922	3	117.43	1.045	3.525	2.915	21.495	33.615	58.875	5.85	1.47059	1.22	1.86	1.245	9.86	4.47	8.17	9.7	5.17	12.79	2.03	230.52	-1.20497	31.401	-1.63934	-0.401606	-14.7783
833_923	3	96.795	2.625	2.945	2.1	25.745	35.83	60.56	7.61	3.22581	0.97	1.96	1.205	4.75	3.42	3.84	5.13	4.53	4.15	2.15	185.35	-26.8454	118.182	-32.4742	-7.88382	-4.65116
833_925	3	101	1.69	3.565	3.745	32.505	39.62	60.14	7.39	1.68067	1.185	3.84	1.41	9.84	5.94	6.03	7.87	5.35	12.83	1.66	220.36	-46.9208	645.356	-58.2278	-20.5674	12.6506
833_926	3	119.06	1.385	4.54	2.63	28.855	38.21	60.515	2.81	1.48515	1.23	1.56	1.24	14.49	6.54	6.4	7.3	4.69	10.27	1.66	230.8	-11.0323	138.348	-15.4472	-5.24194	18.6747
833_927	3	113.46	1.565	3.1	4.735	26.915	38.38	57.495	7.86	1.4218	1.465	3.34	1.545	8.52	5.14	10.67	4.53	7.49	5.26	1.94	214.53	-7.91909	144.638	-16.041	-8.73786	-6.70103
833_928	3	110.93	1.075	6.55	6.155	31.905	38.13	59.455	3.18	1.38889	1.445	1.92	1.56	8.46	8.98	11.19	7.68	5.59	10.61	1.84	221.71	-1.21698	31.5068	-1.38408	0.641026	1.63043
